# TCGA Expression Explorer: A three-generation comparison of TCGA RNA-seq reveals pipeline-dependent loss of genes without unique exonic sequence

**DOI:** 10.64898/2026.11.25.769128

**Authors:** Shoichiro Tange, Masashi Idogawa

## Abstract

**Background:** Expression values for The Cancer Genome Atlas (TCGA) have been updated twice, so three generations now exist: the legacy release (RSEM, hg19), Genomic Data Commons harmonization (GDC v1; HTSeq-count, GENCODE v22), and the 2022 re-processing (GDC v2; STAR GeneCounts, v36). All three remain in use, differ in identifiers, units, and gene content, and no interface shows one gene across them.

**Findings:** TCGA Expression Explorer is a static browser tool that draws one gene’s distribution in five cancer-type cohorts under all three generations. We compared detection across specimens and the 17,352 genes common to them, measuring the fraction of each gene’s exonic bases that also lie in another gene’s exons in the annotation of that generation. Of the genes detected in the legacy release, those becoming zero in every GDC v2 specimen were rare below 90% overlap (at most 0.5%), occasional at 90%–<100% (0%–21%), and universal at 100%: 46–55 genes per cohort with no exonic sequence of their own. The same class is 82%–85% in GDC v1 owing to its counting rule. Seventy genes are undetectable in both GDC generations and 32 in all five cohorts, among them *TREX1*, whose exons are entirely covered by *ATRIP* in v36 and by an *ATRIP*–*TREX1* readthrough in v22. Counting public alignments in six ways reproduces the loss.

**Conclusions:** For a predictable set of genes, measurability depends on the processing generation. Discarding reads compatible with more than one gene suffices to cause the loss, and the affected genes can be predicted from the annotation alone: https://5spgm.github.io/tcga-expression-explorer/.
