## Supplemental Table 1 for "TCGA Expression Explorer: A three-generation comparison of TCGA RNA-seq reveals pipeline-dependent loss of genes without unique exonic sequence"

symbol	gene_id	biotype	group	exon_cov_v36	exonic_bp	top_partner	n_cohorts	cohorts	median_old	exon_cov_v22
TOMM6	ENSG00000214736	protein_coding	nested same strand	100.0	637	AL365205.1	5	BRCA,COAD,LUAD,PAAD,STAD	1939.56535	100.0
PIGY	ENSG00000255072	protein_coding	nested same strand	100.0	1311	PYURF	5	BRCA,COAD,LUAD,PAAD,STAD	1325.4885	100.0
BOLA2	ENSG00000183336	protein_coding	not nested	100.0	1884	BOLA2-SMG1P6	5	BRCA,COAD,LUAD,PAAD,STAD	1027.6518	100.0
OVCA2	ENSG00000262664	protein_coding	nested same strand	100.0	1031	DPH1	5	BRCA,COAD,LUAD,PAAD,STAD	492.6163	100.0
SFT2D3	ENSG00000173349	protein_coding	nested opposite strand	100.0	3746	WDR33	5	BRCA,COAD,LUAD,PAAD,STAD	364.3821	100.0
SNORA8	ENSG00000207304	snoRNA	nested same strand	100.0	139	TAF1D	5	BRCA,COAD,LUAD,PAAD,STAD	316.1545	100.0
TREX1	ENSG00000213689	protein_coding	nested same strand	100.0	1448	ATRIP	5	BRCA,COAD,LUAD,PAAD,STAD	314.4947	100.0
TNFRSF6B	ENSG00000243509	protein_coding	nested same strand	100.0	1140	RTEL1-TNFRSF6B	5	BRCA,COAD,LUAD,PAAD,STAD	280.5375	100.0
RSC1A1	ENSG00000215695	protein_coding	nested same strand	100.0	1854	DDI2	5	BRCA,COAD,LUAD,PAAD,STAD	200.1201	100.0
SDHAP2	ENSG00000215837	transcribed_unprocessed_pseudogene	nested same strand	100.0	2001	MUC20-OT1	5	BRCA,COAD,LUAD,PAAD,STAD	148.1017	100.0
PTPRCAP	ENSG00000213402	protein_coding	nested same strand	100.0	907	CORO1B	5	BRCA,COAD,LUAD,PAAD,STAD	143.1276	100.0
CEMP1	ENSG00000205923	protein_coding	nested opposite strand	100.0	1383	AMDHD2	5	BRCA,COAD,LUAD,PAAD,STAD	127.947	100.0
ANKRD36BP1	ENSG00000214262	transcribed_processed_pseudogene	nested opposite strand	100.0	1779	SFT2D2	5	BRCA,COAD,LUAD,PAAD,STAD	107.5855	100.0
DND1	ENSG00000256453	protein_coding	nested opposite strand	100.0	1595	WDR55	5	BRCA,COAD,LUAD,PAAD,STAD	77.1498	100.0
TMED10P1	ENSG00000254618	processed_pseudogene	nested opposite strand	100.0	655	ZNF252P	5	BRCA,COAD,LUAD,PAAD,STAD	52.4064	100.0
MSMP	ENSG00000215183	protein_coding	nested opposite strand	100.0	794	RGP1	5	BRCA,COAD,LUAD,PAAD,STAD	32.9425	100.0
SNORD1C	ENSG00000274091	snoRNA	nested same strand	100.0	78	SNHG16	5	BRCA,COAD,LUAD,PAAD,STAD	24.0982	100.0
SNORD116-28	ENSG00000278123	snoRNA	nested same strand	100.0	91	SNHG14	5	BRCA,COAD,LUAD,PAAD,STAD	21.4073	100.0
PGAM2	ENSG00000164708	protein_coding	nested opposite strand	100.0	837	DBNL	5	BRCA,COAD,LUAD,PAAD,STAD	19.2208	100.0
RPPH1	ENSG00000277209	ribozyme	nested same strand	100.0	333	AL355075.4	5	BRCA,COAD,LUAD,PAAD,STAD	14.77975	100.0
ICAM4	ENSG00000105371	protein_coding	nested opposite strand	100.0	1439	AC011511.5	5	BRCA,COAD,LUAD,PAAD,STAD	11.1675	100.0
NPFF	ENSG00000139574	protein_coding	nested same strand	100.0	592	ATF7-NPFF	5	BRCA,COAD,LUAD,PAAD,STAD	6.0152	100.0
SCARNA17	ENSG00000251992	scaRNA	nested same strand	100.0	144	SNHG22	5	BRCA,COAD,LUAD,PAAD,STAD	5.5058	100.0
SNORD116-20	ENSG00000278715	snoRNA	nested same strand	100.0	92	AC124312.3	5	BRCA,COAD,LUAD,PAAD,STAD	5.1006	100.0
SLC7A5P2	ENSG00000258186	transcribed_processed_pseudogene	nested same strand	100.0	536	SMG1P3	5	BRCA,COAD,LUAD,PAAD,STAD	4.0756	100.0
SCARNA2	ENSG00000278249	scaRNA	nested same strand	100.0	420	AL356488.2	5	BRCA,COAD,LUAD,PAAD,STAD	2.8421	100.0
GDF1	ENSG00000130283	protein_coding	nested same strand	99.108	2579	CERS1	5	BRCA,COAD,LUAD,PAAD,STAD	1.6904	100.0
SCARNA16	ENSG00000275143	scaRNA	nested same strand	100.0	187	SNHG20	5	BRCA,COAD,LUAD,PAAD,STAD	0.732	100.0
SNORD10	ENSG00000238917	snoRNA	nested same strand	100.0	142	EIF4A1	5	BRCA,COAD,LUAD,PAAD,STAD	0.4283	100.0
CPLX3	ENSG00000213578	protein_coding	not nested	99.65	2002	AC091230.1	5	BRCA,COAD,LUAD,PAAD,STAD	0.4275	99.7
SNORA67	ENSG00000277985	snoRNA	nested same strand	100.0	137	EIF4A1	5	BRCA,COAD,LUAD,PAAD,STAD	0.3767	100.0
SNORA57	ENSG00000206597	snoRNA	nested same strand	100.0	149	CSKMT	5	BRCA,COAD,LUAD,PAAD,STAD	0.3236	100.0
TBC1D3C	ENSG00000278299	protein_coding	not nested	0.0	2063		4	BRCA,COAD,LUAD,STAD	20.593775	47.3
TBC1D3H	ENSG00000274226	protein_coding	not nested	0.0	2065		4	BRCA,COAD,LUAD,PAAD	9.62445	66.1
HAPLN4	ENSG00000187664	protein_coding	not nested	97.311	4462	AC138430.1	4	BRCA,COAD,LUAD,PAAD	4.805225	96.6
POM121L10P	ENSG00000224124	processed_pseudogene	not nested	0.0	1285		4	BRCA,COAD,LUAD,PAAD	4.7555	0.0
INE2	ENSG00000281371	lncRNA	nested opposite strand	100.0	1874	CA5B	4	BRCA,COAD,LUAD,PAAD	4.6451	100.0
LIMS3	ENSG00000256977	protein_coding	not nested	48.684	2773	AC013271.1	4	BRCA,COAD,LUAD,PAAD	4.123475	0.0
POM121L8P	ENSG00000229266	processed_pseudogene	not nested	0.0	1281		4	BRCA,COAD,LUAD,PAAD	1.0294	0.0
DEFA1B	ENSG00000240247	protein_coding	not nested	0.0	491		4	COAD,LUAD,PAAD,STAD	0.62665	40.8
SNORA81	ENSG00000221420	snoRNA	nested same strand	100.0	178	EIF4A2	4	BRCA,COAD,PAAD,STAD	0.5482	100.0
ADAM6	ENSG00000271968	transcribed_unprocessed_pseudogene	not nested	0.0	2015		3	BRCA,COAD,PAAD	20793.5002	0.0
TP53TG3B	ENSG00000261509	protein_coding	not nested	0.0	2749		3	BRCA,LUAD,PAAD	0.8241	0.0
HEPN1	ENSG00000221932	protein_coding	nested opposite strand	100.0	1434	HEPACAM	3	BRCA,PAAD,STAD	0.4289	100.0
TPTE	ENSG00000274391	protein_coding	not nested	72.034	2596	AF254983.1	2	COAD,PAAD	0.8932500000000001	72.0
INS-IGF2	ENSG00000129965	protein_coding	not nested	100.0	1826	AC132217.2	2	BRCA,COAD	0.792975	75.8
CXADRP2	ENSG00000258712	processed_pseudogene	not nested	0.0	1089		2	COAD,LUAD	0.6343000000000001	0.0
POM121L1P	ENSG00000183169	transcribed_unprocessed_pseudogene	not nested	0.0	2375		2	BRCA,COAD	0.5869000000000001	0.0
SNORD97	ENSG00000238622	snoRNA	nested opposite strand	100.0	142	CTR9	2	PAAD,STAD	0.58655	100.0
TSSK1B	ENSG00000212122	protein_coding	not nested	80.55	2437	AC079465.1	2	LUAD,PAAD	0.5804	80.9
TBC1D3	ENSG00000274611	protein_coding	not nested	0.0	2063		1	PAAD	257.5958	0.0
LRRC24	ENSG00000254402	protein_coding	not nested	100.0	1762	LRRC14	1	PAAD	3.9584	100.0
CXorf49B	ENSG00000215113	protein_coding	not nested	0.0	1756		1	PAAD	2.0612	0.0
BAGE2	ENSG00000187172	transcribed_unprocessed_pseudogene	not nested	35.0	4080	AF254983.1	1	COAD	1.8576	35.0
SNORA48	ENSG00000209582	snoRNA	nested same strand	100.0	135	EIF4A1	1	STAD	1.3708	100.0
AQP7P3	ENSG00000279688	unprocessed_pseudogene	not nested	0.0	1041		1	PAAD	1.1007	0.0
AMY1A	ENSG00000237763	protein_coding	not nested	0.0	2505		1	COAD	0.7841	0.0
CGB1	ENSG00000267631	protein_coding	not nested	42.529	870	AC008687.1	1	PAAD	0.7496	44.6
HBG1	ENSG00000213934	protein_coding	not nested	14.86	1467	AC104389.6	1	LUAD	0.6527	71.8
APOC4	ENSG00000267467	protein_coding	not nested	82.884	742	APOC4-APOC2	1	BRCA	0.581	83.0
PGA4	ENSG00000229183	protein_coding	not nested	2.953	5148	AP003037.1	1	PAAD	0.5504	3.0
SNORA6	ENSG00000206760	snoRNA	nested same strand	100.0	151	RPSA	1	STAD	0.4977	100.0
PGA3	ENSG00000229859	protein_coding	not nested	0.0	5039		1	COAD	0.4955	0.0
KLK9	ENSG00000213022	protein_coding	not nested	96.327	1443	AC011473.4	1	PAAD	0.4766	93.7
SNORA21	ENSG00000199293	snoRNA	nested same strand	100.0	132	RPL23	1	STAD	0.474	100.0
NXF2	ENSG00000269405	protein_coding	not nested	0.0	2340		1	PAAD	0.3961	0.0
SNORA10	ENSG00000206811	snoRNA	nested same strand	100.0	133	RPS2	1	STAD	0.2966	100.0
SNORA40	ENSG00000210825	snoRNA	nested same strand	100.0	126	TAF1D	1	STAD	0.1251	100.0
RFPL1	ENSG00000128250	protein_coding	not nested	78.209	1496	RFPL1S	1	COAD	0.1154	78.2
SNORA18	ENSG00000207145	snoRNA	nested same strand	100.0	132	TAF1D	1	STAD	0.1048	100.0
