## Supplemental Table 2 for "TCGA Expression Explorer: A three-generation comparison of TCGA RNA-seq reveals pipeline-dependent loss of genes without unique exonic sequence"

resource	citation_doi	type	quantification_provenance	tcga_generation_served	generations_visible_per_gene	coding_required
GDC Data Portal	—	web portal	GDC v2 (STAR-Counts)	GDC v2 (STAR-Counts)	1	no
cBioPortal	10.1158/2159-8290.CD-12-0095	web portal	one processed release per study	study-dependent; Firehose Legacy / PanCancer Atlas (legacy-derived)	1	no
UCSC Xena	10.1038/s41587-020-0546-8	web portal	several hubs, as separate datasets	legacy, GDC v1 and GDC v2, as separate hubs	multiple, not aligned	no
GEPIA / GEPIA2	10.1093/nar/gkz430	web server	one uniformly re-processed compendium	none of the three; UCSC Xena Toil recompute	1	no
UALCAN	10.1016/j.neo.2022.01.001	web portal	one processed release	GDC v1 (HTSeq-FPKM workflow)	1	no
OncoDB	10.1093/nar/gkab970	web portal	one processed release	none of the three; own STAR + RefSeq pipeline	1	no
TNMplot	10.3390/ijms22052622	web tool	one processed release	GDC v1 (HTSeq-Counts, DESeq2-normalized)	1	no
GENT2	10.1186/s12920-019-0514-7	web database	microarray, not TCGA RNA-seq	not applicable (microarray)	0	no
TCGEx	10.1038/s44319-025-00407-7	web application (R/Shiny)	TCGA sets taken from cBioPortal	inherited from cBioPortal	1	no
TCGAbiolinks	10.1093/nar/gkv1507	R package	any release the user downloads	any release the user downloads	user-defined	yes
recount3	10.1186/s13059-021-02533-6	R package / resource	own uniform re-processing	own uniform re-processing	user-defined	yes
Toil recompute	10.1038/nbt.3772	dataset / workflow	own uniform re-processing	own uniform re-processing	user-defined	yes
TCGA Expression Explorer	this work	web tool	legacy + GDC v1 + GDC v2, sample-aligned	legacy + GDC v1 + GDC v2, same specimens	3	no
