## Supplemental Table 3 for "TCGA Expression Explorer: A three-generation comparison of TCGA RNA-seq reveals pipeline-dependent loss of genes without unique exonic sequence"

symbol	gene_id	biotype	group	exon_cov_v36	exonic_bp	top_partner	n_cohorts	cohorts	median_old	exon_cov_v22	mechanism_suggested
BOLA2	ENSG00000183336	protein_coding	not nested	100.0	1884	BOLA2-SMG1P6	5	BRCA,COAD,LUAD,PAAD,STAD	1027.6518	100.0	exonic overlap missed by the GDC nested lists
INS-IGF2	ENSG00000129965	protein_coding	not nested	100.0	1826	AC132217.2	2	BRCA,COAD	0.792975	75.8	exonic overlap missed by the GDC nested lists
LRRC24	ENSG00000254402	protein_coding	not nested	100.0	1762	LRRC14	1	PAAD	3.9584	100.0	exonic overlap missed by the GDC nested lists
CPLX3	ENSG00000213578	protein_coding	not nested	99.65	2002	AC091230.1	5	BRCA,COAD,LUAD,PAAD,STAD	0.4275	99.7	exonic overlap missed by the GDC nested lists
HAPLN4	ENSG00000187664	protein_coding	not nested	97.311	4462	AC138430.1	4	BRCA,COAD,LUAD,PAAD	4.805225	96.6	exonic overlap missed by the GDC nested lists
KLK9	ENSG00000213022	protein_coding	not nested	96.327	1443	AC011473.4	1	PAAD	0.4766	93.7	exonic overlap missed by the GDC nested lists
APOC4	ENSG00000267467	protein_coding	not nested	82.884	742	APOC4-APOC2	1	BRCA	0.581	83.0	exonic overlap missed by the GDC nested lists
TSSK1B	ENSG00000212122	protein_coding	not nested	80.55	2437	AC079465.1	2	LUAD,PAAD	0.5804	80.9	exonic overlap missed by the GDC nested lists
RFPL1	ENSG00000128250	protein_coding	not nested	78.209	1496	RFPL1S	1	COAD	0.1154	78.2	exonic overlap missed by the GDC nested lists
TPTE	ENSG00000274391	protein_coding	not nested	72.034	2596	AF254983.1	2	COAD,PAAD	0.8932500000000001	72.0	exonic overlap missed by the GDC nested lists
LIMS3	ENSG00000256977	protein_coding	not nested	48.684	2773	AC013271.1	4	BRCA,COAD,LUAD,PAAD	4.123475	0.0	paralogue / multi-copy family (multi-mapping)
CGB1	ENSG00000267631	protein_coding	not nested	42.529	870	AC008687.1	1	PAAD	0.7496	44.6	paralogue / multi-copy family (multi-mapping)
BAGE2	ENSG00000187172	transcribed_unprocessed_pseudogene	not nested	35.0	4080	AF254983.1	1	COAD	1.8576	35.0	paralogue / multi-copy family (multi-mapping)
HBG1	ENSG00000213934	protein_coding	not nested	14.86	1467	AC104389.6	1	LUAD	0.6527	71.8	paralogue / multi-copy family (multi-mapping)
PGA4	ENSG00000229183	protein_coding	not nested	2.953	5148	AP003037.1	1	PAAD	0.5504	3.0	paralogue / multi-copy family (multi-mapping)
TBC1D3C	ENSG00000278299	protein_coding	not nested	0.0	2063		4	BRCA,COAD,LUAD,STAD	20.593775	47.3	paralogue / multi-copy family (multi-mapping)
TBC1D3H	ENSG00000274226	protein_coding	not nested	0.0	2065		4	BRCA,COAD,LUAD,PAAD	9.62445	66.1	paralogue / multi-copy family (multi-mapping)
POM121L10P	ENSG00000224124	processed_pseudogene	not nested	0.0	1285		4	BRCA,COAD,LUAD,PAAD	4.7555	0.0	paralogue / multi-copy family (multi-mapping)
POM121L8P	ENSG00000229266	processed_pseudogene	not nested	0.0	1281		4	BRCA,COAD,LUAD,PAAD	1.0294	0.0	paralogue / multi-copy family (multi-mapping)
DEFA1B	ENSG00000240247	protein_coding	not nested	0.0	491		4	COAD,LUAD,PAAD,STAD	0.62665	40.8	paralogue / multi-copy family (multi-mapping)
ADAM6	ENSG00000271968	transcribed_unprocessed_pseudogene	not nested	0.0	2015		3	BRCA,COAD,PAAD	20793.5002	0.0	paralogue / multi-copy family (multi-mapping)
TP53TG3B	ENSG00000261509	protein_coding	not nested	0.0	2749		3	BRCA,LUAD,PAAD	0.8241	0.0	paralogue / multi-copy family (multi-mapping)
CXADRP2	ENSG00000258712	processed_pseudogene	not nested	0.0	1089		2	COAD,LUAD	0.6343000000000001	0.0	paralogue / multi-copy family (multi-mapping)
POM121L1P	ENSG00000183169	transcribed_unprocessed_pseudogene	not nested	0.0	2375		2	BRCA,COAD	0.5869000000000001	0.0	paralogue / multi-copy family (multi-mapping)
TBC1D3	ENSG00000274611	protein_coding	not nested	0.0	2063		1	PAAD	257.5958	0.0	paralogue / multi-copy family (multi-mapping)
CXorf49B	ENSG00000215113	protein_coding	not nested	0.0	1756		1	PAAD	2.0612	0.0	paralogue / multi-copy family (multi-mapping)
AQP7P3	ENSG00000279688	unprocessed_pseudogene	not nested	0.0	1041		1	PAAD	1.1007	0.0	paralogue / multi-copy family (multi-mapping)
AMY1A	ENSG00000237763	protein_coding	not nested	0.0	2505		1	COAD	0.7841	0.0	paralogue / multi-copy family (multi-mapping)
PGA3	ENSG00000229859	protein_coding	not nested	0.0	5039		1	COAD	0.4955	0.0	paralogue / multi-copy family (multi-mapping)
NXF2	ENSG00000269405	protein_coding	not nested	0.0	2340		1	PAAD	0.3961	0.0	paralogue / multi-copy family (multi-mapping)
