## Supplemental Table 4 for "TCGA Expression Explorer: A three-generation comparison of TCGA RNA-seq reveals pipeline-dependent loss of genes without unique exonic sequence"

sample	condition	assigned_total	TREX1	ATRIP	ATRIP-TREX1 readthrough	SHISA5	ACTB
HepG2	STAR GeneCounts (GDC v2 rule), v36	12319177.0	0.0	158.0		1757.0	39061.0
HepG2	htseq-count intersection-nonempty (GDC v1 rule), v36	13056557.0	0.0	165.0		1757.0	39061.0
HepG2	htseq-count intersection-nonempty, v22 (v22 alignment)	13252218.0	0.0	3.0	9.0	1757.0	39055.0
HepG2	htseq-count union, v36	12319177.0	0.0	158.0		1757.0	39061.0
HepG2	featureCounts default (unique assignment), v36	12748721.0	0.0	160.0		1757.0	39062.0
HepG2	featureCounts -O --fraction (shares ambiguous reads), v36	13851516.460000057	12.0	170.0		1757.0	39061.5
sigmoid_colon	STAR GeneCounts (GDC v2 rule), v36	18935885.0	0.0	9.0		112.0	8917.0
sigmoid_colon	htseq-count intersection-nonempty (GDC v1 rule), v36	19275631.0	0.0	11.0		112.0	8917.0
sigmoid_colon	htseq-count intersection-nonempty, v22 (v22 alignment)	19294323.0	0.0	1.0	0.0	112.0	8916.0
sigmoid_colon	htseq-count union, v36	18935885.0	0.0	9.0		112.0	8917.0
sigmoid_colon	featureCounts default (unique assignment), v36	20342884.0	0.0	9.0		112.0	8918.0
sigmoid_colon	featureCounts -O --fraction (shares ambiguous reads), v36	20977831.630000006	9.5	18.5		112.0	8917.5
