## Supplemental Table 5 for "TCGA Expression Explorer: A three-generation comparison of TCGA RNA-seq reveals pipeline-dependent loss of genes without unique exonic sequence"

symbol	gene_id	biotype	group	exon_cov_v36	exon_cov_v22	n_cohorts	cohorts	median_old
TOMM6	ENSG00000214736	protein_coding	nested same strand	100.0	100.0	5	BRCA,COAD,LUAD,PAAD,STAD	1939.56535
PIGY	ENSG00000255072	protein_coding	nested same strand	100.0	100.0	5	BRCA,COAD,LUAD,PAAD,STAD	1325.4885
BOLA2	ENSG00000183336	protein_coding	not nested	100.0	100.0	5	BRCA,COAD,LUAD,PAAD,STAD	1027.6518
OVCA2	ENSG00000262664	protein_coding	nested same strand	100.0	100.0	5	BRCA,COAD,LUAD,PAAD,STAD	492.6163
SFT2D3	ENSG00000173349	protein_coding	nested opposite strand	100.0	100.0	5	BRCA,COAD,LUAD,PAAD,STAD	364.3821
SNORA8	ENSG00000207304	snoRNA	nested same strand	100.0	100.0	5	BRCA,COAD,LUAD,PAAD,STAD	316.1545
TREX1	ENSG00000213689	protein_coding	nested same strand	100.0	100.0	5	BRCA,COAD,LUAD,PAAD,STAD	314.4947
TNFRSF6B	ENSG00000243509	protein_coding	nested same strand	100.0	100.0	5	BRCA,COAD,LUAD,PAAD,STAD	280.5375
RSC1A1	ENSG00000215695	protein_coding	nested same strand	100.0	100.0	5	BRCA,COAD,LUAD,PAAD,STAD	200.1201
SDHAP2	ENSG00000215837	transcribed_unprocessed_pseudogene	nested same strand	100.0	100.0	5	BRCA,COAD,LUAD,PAAD,STAD	148.1017
PTPRCAP	ENSG00000213402	protein_coding	nested same strand	100.0	100.0	5	BRCA,COAD,LUAD,PAAD,STAD	143.1276
CEMP1	ENSG00000205923	protein_coding	nested opposite strand	100.0	100.0	5	BRCA,COAD,LUAD,PAAD,STAD	127.947
ANKRD36BP1	ENSG00000214262	transcribed_processed_pseudogene	nested opposite strand	100.0	100.0	5	BRCA,COAD,LUAD,PAAD,STAD	107.5855
DND1	ENSG00000256453	protein_coding	nested opposite strand	100.0	100.0	5	BRCA,COAD,LUAD,PAAD,STAD	77.1498
TMED10P1	ENSG00000254618	processed_pseudogene	nested opposite strand	100.0	100.0	5	BRCA,COAD,LUAD,PAAD,STAD	52.4064
MSMP	ENSG00000215183	protein_coding	nested opposite strand	100.0	100.0	5	BRCA,COAD,LUAD,PAAD,STAD	32.9425
SNORD1C	ENSG00000274091	snoRNA	nested same strand	100.0	100.0	5	BRCA,COAD,LUAD,PAAD,STAD	24.0982
SNORD116-28	ENSG00000278123	snoRNA	nested same strand	100.0	100.0	5	BRCA,COAD,LUAD,PAAD,STAD	21.4073
PGAM2	ENSG00000164708	protein_coding	nested opposite strand	100.0	100.0	5	BRCA,COAD,LUAD,PAAD,STAD	19.2208
RPPH1	ENSG00000277209	ribozyme	not nested	100.0	100.0	5	BRCA,COAD,LUAD,PAAD,STAD	14.77975
ICAM4	ENSG00000105371	protein_coding	nested opposite strand	100.0	100.0	5	BRCA,COAD,LUAD,PAAD,STAD	11.1675
NPFF	ENSG00000139574	protein_coding	nested same strand	100.0	100.0	5	BRCA,COAD,LUAD,PAAD,STAD	6.0152
SCARNA17	ENSG00000251992	scaRNA	nested same strand	100.0	100.0	5	BRCA,COAD,LUAD,PAAD,STAD	5.5058
SNORD116-20	ENSG00000278715	snoRNA	nested same strand	100.0	100.0	5	BRCA,COAD,LUAD,PAAD,STAD	5.1006
SLC7A5P2	ENSG00000258186	transcribed_processed_pseudogene	nested same strand	100.0	100.0	5	BRCA,COAD,LUAD,PAAD,STAD	4.0756
SCARNA2	ENSG00000278249	scaRNA	nested same strand	100.0	100.0	5	BRCA,COAD,LUAD,PAAD,STAD	2.8421
TBC1D3C	ENSG00000278299	protein_coding	not nested	0.0	47.3	4	BRCA,COAD,LUAD,STAD	20.593775
TBC1D3H	ENSG00000274226	protein_coding	not nested	0.0	66.1	4	BRCA,COAD,LUAD,PAAD	9.62445
HAPLN4	ENSG00000187664	protein_coding	not nested	97.311	96.6	4	BRCA,COAD,LUAD,PAAD	4.805225
POM121L10P	ENSG00000224124	processed_pseudogene	not nested	0.0	0.0	4	BRCA,COAD,LUAD,PAAD	4.7555
INE2	ENSG00000281371	lncRNA	nested opposite strand	100.0	100.0	4	BRCA,COAD,LUAD,PAAD	4.6451
LIMS3	ENSG00000256977	protein_coding	not nested	48.684	0.0	4	BRCA,COAD,LUAD,PAAD	4.123475
ADAM6	ENSG00000271968	transcribed_unprocessed_pseudogene	not nested	0.0	0.0	3	BRCA,COAD,PAAD	20793.5002
GDF1	ENSG00000130283	protein_coding	nested same strand	99.108	100.0	3	BRCA,PAAD,STAD	1.8996
POM121L8P	ENSG00000229266	processed_pseudogene	not nested	0.0	0.0	2	LUAD,PAAD	1.6372499999999999
TBC1D3	ENSG00000274611	protein_coding	not nested	0.0	0.0	1	PAAD	257.5958
LRRC24	ENSG00000254402	protein_coding	not nested	100.0	100.0	1	PAAD	3.9584
SNORA81	ENSG00000221420	snoRNA	nested same strand	100.0	100.0	1	STAD	2.0824
CXorf49B	ENSG00000215113	protein_coding	not nested	0.0	0.0	1	PAAD	2.0612
HEPN1	ENSG00000221932	protein_coding	nested opposite strand	100.0	100.0	1	BRCA	1.88015
BAGE2	ENSG00000187172	transcribed_unprocessed_pseudogene	not nested	35.0	35.0	1	COAD	1.8576
SNORA48	ENSG00000209582	snoRNA	nested same strand	100.0	100.0	1	STAD	1.3708
SCARNA16	ENSG00000275143	scaRNA	nested same strand	100.0	100.0	1	STAD	1.3516
TPTE	ENSG00000274391	protein_coding	not nested	72.034	72.0	1	PAAD	1.1769
INS-IGF2	ENSG00000129965	protein_coding	not nested	100.0	75.8	1	BRCA	1.10985
AQP7P3	ENSG00000279688	unprocessed_pseudogene	not nested	0.0	0.0	1	PAAD	1.1007
TP53TG3B	ENSG00000261509	protein_coding	not nested	0.0	0.0	1	BRCA	1.0299
SNORA57	ENSG00000206597	snoRNA	nested same strand	100.0	100.0	1	STAD	1.0062
